# Microsporidian obligate intracellular parasites subvert autophagy of infected mammalian host cells to promote their own growth

**DOI:** 10.1101/2022.08.15.503970

**Authors:** Johan Panek, Kacper Sendra, Helen Glenwright, Gregor Kosta, Viktor I. Korolchuk, Robert P. Hirt

## Abstract

Intracellular pathogens such as Microsporidia can interact with host proteostasis pathways such as autophagy. Previous work done in *Caenorhabditis elegans* demonstrated involvement of autophagy in controlling Microsporidian proliferation through ubiquitin labelling of the parasite and subsequent degradation by autolysomes. However, it remains unknown if such mechanisms also play the role in mammalian models. Here we used immunochemistry assays, super-resolution fluorescence microscopy, and modulation of the host’s autophagy flux through siRNA silencing and chemical agents to elucidate how Microsporidia interact with host mammalian cell autophagy flux. We show that despite targeting by early autophagy markers (ubiquitin and p62); the host cell was not able to complete autophagy-mediated removal of *Encephalitozoon cuniculi*. Furthermore, instead of helping to control Microsporidia proliferation, the induction of autophagy dramatically increased proliferation of two Microsporidian species in two different mammalian cell models. Finally, we showed that the reduction of the autophagy flux using siRNA treatment or gut microbiota-derived metabolites known to be important for the intestinal epithelium homeostasis was able to reduce the parasite proliferation. Taken together, our results indicate that Microsporidia infecting mammalian cells not only developed strategies to evade the host autophagy but also evolved way to divert the autophagy flux to promote their own growth.
