## Supplementary Table 1 for "Microsporidian obligate intracellular parasites subvert autophagy of infected mammalian host cells to promote their own growth"

### Sheet: DGE_eukaryota_species_Stool_ass
Species	log2 FC	log2 FC SE	P-value	FDR	Average abundance
Malassezia restricta	4.57536	0.17844	5.35374e-145	3.05163e-143	182.211
Thermothelomyces thermophilus	0.983032	0.119828	2.33081e-16	3.3214e-15	4.52158
Candida albicans	1.03911	0.148063	2.25075e-12	2.13821e-11	3.58746
Pyricularia pennisetigena	0.703201	0.108811	1.02928e-10	8.3813e-10	1.86913
Lachancea thermotolerans	0.632596	0.11603	4.9807e-08	2.839e-07	3.09993
Yarrowia lipolytica	0.608302	0.121087	5.06923e-07	2.62678e-06	5.27013
Thermothielavioides terrestris	0.505192	0.122948	3.97425e-05	0.000161809	7.75455
Fusarium graminearum	0.442093	0.109636	5.52154e-05	0.000209818	2.0675
Encephalitozoon cuniculi	0.524527	0.140092	0.000180994	0.000586956	1.49143
Encephalitozoon romaleae	0.508368	0.135993	0.000185354	0.000586956	1.42696
Encephalitozoon intestinalis	0.492792	0.135133	0.000265596	0.000781558	1.44788
Scheffersomyces stipitis	0.418244	0.128176	0.00110223	0.00285578	3.70861
Encephalitozoon hellem	0.439448	0.137575	0.00140201	0.00347455	1.5367
Debaryomyces hansenii	0.386801	0.122292	0.00156186	0.00370942	2.19099
Ustilago maydis	0.364739	0.118772	0.00213406	0.00486565	3.5271
Pyricularia oryzae	0.321448	0.10913	0.00322382	0.0070676	2.04133
